# Epigenetic control of S100A8/A9-driven monocytic inflammation licenses anti-leukemic functionality of immature NK cells during hematopoietic stem cell differentiation

**DOI:** 10.64898/2026.03.25.714180

**Authors:** R Schirrmann, D Stowitschek, M Sutter, J-H Lee, B Zhao, S Lee, A Neyazi, BF Broesamle, F Ginsberg, P Krammer, A Kübler, T Vogl, H Wittkowski, S Ahmad, B Krämer, N Peter, M Klimiankou, M Ritter, J Skokowa, D Atar, EM Mace, M Barroso Oquendo, N Casadei, N Guengoermues, R Handgretinger, FC Jones, U Holzer, MC André

## Abstract

Inflammation is a key driver of hematopoietic dysfunction in myeloid malignancies, but its role in the context of hypomethylating therapy remains incompletely understood. Although 5-Azacytidine is used posttransplant in high-risk myelodysplastic syndrome (MDS), only 50% of patients show a clinical response. We provide evidence that inherent inflammatory properties of healthy donor CD34^+^ stem cells exist that are likely to contribute to the “response” seen in MDS patients. These are linked to epigenetic priming of the myeloid niche, resulting in S100A8/A9-driven inflammatory program that promotes functionality of immature NK cells. Using in vitro differentiation systems, multi-omic profiling, and a S100A9^−/−^ mouse model, we find that 5-AzaC modulates inflammatory transcriptional programs through epigenetic rewiring of upstream regulatory elements. Loss of S100A9 disrupts myeloid differentiation, impairs NK cell maturation, and alters key developmental regulators including CEBPB, JUN, and NFIL3. In vivo, 5-AzaC restores these defects and primes NK cells in a time- and context-dependent manner. Re-analysis of the published Australian MDS/CMML cohort shows that “responders” display increased S100A8/A9 expression together with enhanced IFN-γ, IL6-JAK-STAT3, and TNF signaling. These findings suggest that inflammatory myeloid programs may serve as predictive biomarkers and therapeutic targets to enhance NK cell–mediated graft-versus-leukemia activity posttransplant.

**Summary:**

1. We provide compelling evidence that inherent properties of healthy donor CD34^+^ hematopoietic stem cells (SCs) exist that are likely to contribute to the “response” seen upon pre-emptive posttransplant 5-AzaC therapy of patients with high-risk myelodysplastic syndrome (MDS).
2. These properties are linked to a distinct form of epigenetic plasticity at upstream-located transcription factor (TF) binding sites. This may indirectly contribute to acute S100A8/A9-driven inflammation, which is demonstrable in distinct monocyte subsets and, importantly, also in NK cells thereby determining the characteristics of inflammatory monocyte-NK cell crosstalk.
3. Mice with a targeted deletion of S100A9 fail to upregulate CEBPB / JUN and NFIL3 which results in impaired myeloid priming and dysfunctional NK cell maturation, respectively.
4. Re-analysis of the Australian MDS/CMML cohort confirms that MDS patients that “respond” to 5-AzaC exhibit activated IFN-γ, IL6-JAK-STAT3, and TNF-signaling pathways in the context of upregulated S100A8/A9 after six months of treatment.
5. Our study indicates that screening of healthy donors SCs for specific inflammatory markers in early developing monocytes could be used as a marker to predict which donor will have the potential of generating a S100A8/A9-driven inflammatory response. This may help identify patients with MDS as well as AML who are likely to benefit from low-dose, short-term 5-AzaC therapy as early as day 7 after transplantation, potentially resulting in increased graft-versus-leukemia (GvL) activity.
