## Supplementary material for "Epigenetic control of S100A8/A9-driven monocytic inflammation licenses anti-leukemic functionality of immature NK cells during hematopoietic stem cell differentiation": Statistical Tests Overview

### Sheet: Tabelle1
Figure/Panel	Comparison	n (unit)	Design (paired?)	Test (two-sided)	Effect size	Exact P value
1B	Cytotoxicity K562 (5-AzaC vs control) in responders	10	paired	Mixed-effects analysis (REML, two-sided) + Sidak post hoc	log2FC shown	0.0012
1B	Cytotoxicity K562 (5-AzaC vs control) in non-responders	15	paired	Mixed-effects analysis (REML, two-sided) + Sidak post hoc	log2FC shown	0.2891
1B	Cytotoxicity K562 (5-AzaC vs control) in responders log2FC	10	paired	Two-way RM ANOVA (log2-transformed) + Sidak post hoc	log2FC shown	0.0007
1B	Cytotoxicity K562 (5-AzaC vs control) in non-responders log2FC	15	paired	Two-way RM ANOVA (log2-transformed) + Sidak post hoc	log2FC shown	0.2873
1C	CD56+ migration FC vs cytotoxicity	29	—	Pearson correlation	r= 0.4907	0.0149
1D	Cytotoxicity Jurkat (5-Azac vs control) in responders	7	paired	one-way RM ANOVA + Sidak post hoc		0.0005
1D	Cytotoxicity Jurkat (5-Azac vs control) in responders + EGTA/MgCl2	7	paired	one-way RM ANOVA + Sidak post hoc		0.01
1E	Bulk-RNAseq: 5-AzaC vs control (responders)	4	paired	Dseq2 Wald Test + BH-FDR	log2FC in suppl. table	p values + p.adjusted in suppl. Table
1F	GO term analysis upregulated genes 5-AzaC vs control	4	paired	GO over-representation (hypergeometric/Fisher's exact, one-sided) + BH-FDR	Gene Ratio in suppl. table	p values + p.adjusted in suppl. Table
1H	GSEA Ivanova gen set 5-AzaC vs control	4	paired	GSEA (10.000 gene set permutations) + FDR q value	NES shown	p avlues +FDR shown
1I	Cytotoxicity of melange cells (5-AzaC vs control) in responders	5	paired	one-way RM ANOVA + Sidak post hoc		0.0075
1I	Cytotoxicity of d31 CD14-/CD34- cells (5-AzaC vs control) in responders	5	paired	one-way RM ANOVA + Sidak post hoc		0.043
1J	CD14+ migration FC vs cytotoxicity	29	—	Pearson correlation	r= 0.4895	0.0152
1K	S100A8/A9 secretion 5-AzaC responder vs control responder	6	paired	Mixed-effects analysis (REML, two-sided) + Tukey's post hoc		0.0458
1K	S100A8/A9 secretion control nonresponder vs control responder	6	paired	Mixed-effects analysis (REML, two-sided) + Tukey's post hoc		0.0061
1K	S100A8/A9 secretion 5-AzaC nonresponder vs control responder	6	paired	Mixed-effects analysis (REML, two-sided) + Tukey's post hoc		0.0004
1K	S100A8/A9 secretion 5-AzaC responder vs control nonresponder	6	paired	Mixed-effects analysis (REML, two-sided) + Tukey's post hoc		0.0114
1K	S100A8/A9 secretion 5-AzaC responder vs 5-AzaC nonresponder	6	paired	Mixed-effects analysis (REML, two-sided) + Tukey's post hoc		0.0008
1L	S100A9 expression M0 vs M1	5	-	Oridinary one way ANOVA		0.0002
1L	S100A9 expression M0 vs M2	5	-	Oridinary one way ANOVA		0.0002
1L	S100A9 expression M0 vs +5-AzaC	5	-	Oridinary one way ANOVA		0.0664
1L	S100A8 expression M0 vs M1	5	-	Oridinary one way ANOVA		0.0022
1L	S100A8 expression M0 vs M2	5	-	Oridinary one way ANOVA		0.0027
1L	S100A8 expression M0 vs +5-AzaC	5	-	Oridinary one way ANOVA		0.0258
1M	WT + 5-AzaC TQ(0) vs. WT - 5-AzaC TQ(10)	5		one-way ANOVA + Tukey's post hoc		0.0081
1M	WT + 5-AzaC TQ(0) vs. WT - 5-AzaC TQ(25)	5 to 4		one-way ANOVA + Tukey's post hoc		0.0315
1M	WT + 5-AzaC TQ(0) vs. WT - 5-AzaC TQ(50)	5		one-way ANOVA + Tukey's post hoc		0.0003
1M	WT + 5-AzaC TQ(0) vs. - 5-AzaC TQ(0+25)	5 to 4		one-way ANOVA + Tukey's post hoc		0.0236
1M	WT + 5-AzaC TQ(0) vs. WT + 5-AzaC TQ(10)	5		one-way ANOVA + Tukey's post hoc		0.0068
1M	WT + 5-AzaC TQ(0) vs. WT + 5-AzaC TQ(25)	5 to 4		one-way ANOVA + Tukey's post hoc		0.0143
1M	WT + 5-AzaC TQ(0) vs. WT + 5-AzaC TQ(50)	5		one-way ANOVA + Tukey's post hoc		0.0003
1M	WT + 5-AzaC TQ(0) vs. + 5-AzaC TQ(0+25)	5 to 4		one-way ANOVA + Tukey's post hoc		0.9646
2B	inflMo proportion: responder vs nonresponder	3	unpaired	one-sided Welch's t-test unadjusted		0.0079
2F	delta LR category 5-AzaC vs control	3	unpaired	Cliff's delta effect size	Cliff's delta shown
2G	LR pair score 5-AzaC vs control	>=2	paired	Cliff's delta effect size	Cliff's delta shown
2H	Hallmark pathways NES 5-AzaC vs control	3	paired	Wilcoxon sined-rank test + BH-FDR	NES in suppl. table	p values + p.adjusted in suppl. Table
3A	ATACseq 5-AzaC vs control (CD14+ and CD14-/CD34-)	3	paired	Dseq2 Wald Test + BH-FDR	log2FC in suppl. table	p values + p.adjusted in suppl. Table
3B	GO enrichment of differential ATAC regions (CD14+)	3	—	GREAT binominal test (region-based) + Binominal FDR	regions hits in suppl. table	p values + p.adjusted in suppl. Table
3C	Differential TF motif binding 5-AzaC vs control	3 to 4	paired	TOBIAS BINDetect background enrichment test	change rated in suppl. Table	p values in suppl. Table
3F	NFkB protein profiling: NFkB2	3	—	one-sample t-test (two-sided)	log2FC = 0.306	0.0122
3F	NFkB protein profiling: TRAIL R2/DR5	3	—	one-sample t-test (two-sided)	log2FC = 0.398	0.0141
3F	NFkB protein profiling: FADD/MORT1	3	—	one-sample t-test (two-sided)	log2FC = 0.189	0.0267
3F	NFkB protein profiling: LTBR/TNFRSF3	3	—	one-sample t-test (two-sided)	log2FC = 0.283	0.0383
4 B, C	BulkRNAseq mouse (S100A9-/- vs C57BL/J6	4	unpaired	Dseq2 Wald Test + BH-FDR	log2FC in suppl. table	p values + p.adjusted in suppl. Table
4D	GO BP enrichment (genes upregulated in WT)	4	—	One-sided hypergeometric (Fisher's exact)ORA + BH-FDR	Gene Ratio in suppl. table	p values + p.adjusted in suppl. Table
4F	GSEA Ivanova gen set WT vs S100A9-/-	4	unpaired	GSEA (10.000 gene set permutations) + FDR q value	NES in suppl. table	p values + p.adjusted in suppl. Table
4G	splenic mature NK cytotoxicity WT vs S100A9-/-	4 to 5	unpaired	two-sided unpaired t-test		0.0001
4H	hematopoietic reconstitution genotype x treatment: NKP WT control vs S100A9-/-	5	—	Two-way RM ANOVA + Sidak post hoc		0.0485
4H	hematopoietic reconstitution genotype x treatment: NKP WT 5-AzaC vs S100A9-/-	5	—	Two-way RM ANOVA + Sidak post hoc		0.023
4H	hematopoietic reconstitution genotype x treatment: tNK WT control vs S100A9-/-	5	—	Two-way RM ANOVA + Sidak post hoc		0.0029
4H	hematopoietic reconstitution genotype x treatment: tNK WT 5-AzaC vs S100A9-/-	5	—	Two-way RM ANOVA + Sidak post hoc		0.0028
4H	hematopoietic reconstitution genotype x treatment: CMP WT control vs S100A9-/-	5	—	Two-way RM ANOVA + Sidak post hoc		0.0025
4H	hematopoietic reconstitution genotype x treatment: CMP WT 5-AzaC vs S100A9-/-	5	—	Two-way RM ANOVA + Sidak post hoc		0.001
4H	hematopoietic reconstitution genotype x treatment: monocytes WT 5-AzaC vs S100A9-/-	5	—	Two-way RM ANOVA + Sidak post hoc		0.0453
4H	hematopoietic reconstitution genotype x treatment: macrophages WT 5-AzaC vs S100A9-/-	5	—	Two-way RM ANOVA + Sidak post hoc		0.0028
4J	reconstitution after tumor priming genotype x treatment: NKP WT control vs S100A9-/-	4 to 6	—	Two-way RM ANOVA + Sidak post hoc		0.0008
4J	reconstitution after tumor priming genotype x treatment: CMP WT 5-AzaC vs S100A9-/-	4 to 6	—	Two-way RM ANOVA + Sidak post hoc		0.0112
4J	reconstitution after tumor priming genotype x treatment: macrophages WT control vs S100A9-/-	4 to 6	—	Two-way RM ANOVA + Sidak post hoc		0.0001
4J	reconstitution after tumor priming genotype x treatment: macrophages WT 5-AzaC vs S100A9-/-	4 to 6	—	Two-way RM ANOVA + Sidak post hoc		0.0001
4K	cytotoxicity after tumor priming spleen WT control vs 5-AzaC	10		one-way ANOVA + Tukey's post hoc		0.0326
4K	cytotoxicity after tumor priming spleen WT 5-AzaC vs S100A9-/-	10		one-way ANOVA + Tukey's post hoc		0.0019
4K	cytotoxicity after tumor priming BM WT control vs S100A9-/-	10 to 9		one-way ANOVA + Tukey's post hoc		0.0432
4K	cytotoxicity after tumor priming BM WT 5-AzaC vs S100A9-/-	10 to 9		one-way ANOVA + Tukey's post hoc		0.0081
5B	overall survival: responder vs nonresponder	9vs 5 patients	—	log-rank test (Mantel-Cox)		0.01249008
5C	S100A8 expression responder	9	paired	Two-sided Student’s t-test	d= 0.818506	0.03962
5C	S100A9 expression responder	9	paired	Two-sided Student’s t-test	d= 0.868594	0.03135
5D	GO BP enrichment (upregulated genes in responding patients)	9	paired	GO over-representation (hypergeometric/Fisher's exact, one-sided) + BH-FDR	Gene Ratio in suppl. table	p values + p.adjusted in suppl. Table
5E	GSEA MSigDB C5:GO:BP (Gene Ontology Biological Process)	9	paired	GSEA (10.000 gene set permutations) + FDR q value	NES shown	p values + FDR shown
5F	Cibersort cell type comparison	9 and 5	paired and unpaired	Wilcoxon sined-rank test/ Mann-Whitney U test + BH-FDR	effect size r in suppl. table	p values + p.adjusted in suppl. Table
5G	GSEA Ivanova gene set	9 and 5	paired	GSEA (10.000 gene set permutations) + FDR q value	NES shown	p values + FDR shown
Suppl Fig. 1	cell proliferation rate d24	responder 7, nonresponder 27	—	Two-way RM ANOVA + Sidak post hoc		0.0254
Suppl Fig. 2	qRT-PCR transcription factors (5-AzaC vs contro): SPI1	4	—	one-way RM ANOVA + Dunnet's post hoc		0.0207
Suppl Fig. 3	qRT-PCR transcription factors(5-AzaC vs contro): S100A8	5	—	one-way RM ANOVA + Dunnet's post hoc		0.0047
Suppl Fig. 3	qRT-PCR transcription factors(5-AzaC vs contro): S100A9	5	—	one-way RM ANOVA + Dunnet's post hoc		0.0002
Suppl Fig 5	subpopulations NK cell precursors d17		paired	Student's t-test
Suppl Fig 5	subpopulations myeloid cells d17		paired	Student's t-test
Suppl Fig 6 A	Tasquinimod effects on viability	5	unpaired	Student's t-test		0.901
Suppl Fig 8	inflMo proportion/condition responder vs nonresponder	6	unpaired	Wilcoxon- Rank-sum, Cliffs delta	cliff's delta shown	0.002
Suppl Fig 8	IntMo proportion/condition responder vs nonresponder	5 to 6	unpaired	Wilcoxon- Rank-sum, Cliffs delta		0.0823
Suppl Fig 8	hyinflMo proportion/condition responder vs nonresponder	6	unpaired	Wilcoxon- Rank-sum, Cliffs delta		0.0043
Suppl Fig 10	Hallmark GSEA all comparisons (inflMo vs IntMo; inflMo vs hyinflMo; IntMo vs hyinflMo)	3	—	fGSEA multilevel + FDR q-value	NES in suppl. table	p values + q value in suppl. Table
Suppl Fig 11	Hallmark GSEA all comparisons treated vs untreated Monocytes	3	—	fGSEA multilevel + FDR q-value	NES in suppl. table	p values + q value in suppl. Table
Suppl Fig 12	Pseudobulk differential expression analysis DESeq2	3	unpaired	Dseq2 Wald Test + BH-FDR	log2FC in suppl. table	p values + p.adjusted in suppl. Table
Suppl Fig 14	Hallmark GSEA all comparisons treated vs untreated NK cells	3	—	fGSEA multilevel + FDR q-value	log2FC in suppl. table	p values + p.adjusted in suppl. Table
Suppl Fig 15	Pseudobulk differential expression analysis DESeq2	3	unpaired	Dseq2 Wald Test + BH-FDR	log2FC in suppl. table	p values + p.adjusted in suppl. Table
Suppl Fig 17C	CpG methylation 5-AzaC vs control responder CpG island 4	5	repeated (within donor)	Two-way RM ANOVA + Sidak post hoc		0.0143
Suppl Fig 17C	CpG methylation 5-AzaC vs control responder CpG island 7	5	repeated (within donor)	Two-way RM ANOVA + Sidak post hoc		0.0089
Suppl Fig 17C	CpG methylation 5-AzaC vs control responder CpG island 13	5	repeated (within donor)	Two-way RM ANOVA + Sidak post hoc		0.0027
Suppl Fig 17C	CpG methylation 5-AzaC vs control responder CpG island 14	5	repeated (within donor)	Two-way RM ANOVA + Sidak post hoc		0.0443
Suppl Fig 19	BulkRNAseq mouse (S100A9-/- vs C57BL/J6	4	unpaired	Dseq2 Wald Test + BH-FDR	log2FC in suppl. table	p values + p.adjusted in suppl. Table
Suppl Fig 21A	mNK C57BL/6J. -5-AzaC vs C57BL/6J. +5-AzaC	5	—	Two-way RM ANOVA + Sidak post hoc		0.0183
Suppl Fig 21B	CLP C57BL/6J. -5-AzaC vs S100A9-/-	5	—	Two-way RM ANOVA + Sidak post hoc		0.0482
Suppl Fig 21B	CLP C57BL/6J. -5-AzaC vs C57BL/6J. +5-AzaC	5	—	Two-way RM ANOVA + Sidak post hoc		0.0027
Suppl Fig 21B	GMP C57BL/6J. -5-AzaC vs S100A9-/-	5	—	Two-way RM ANOVA + Sidak post hoc		0.0001
Suppl Fig 21B	GMP C57BL/6J. +5-AzaC vs S100A9-/-	5	—	Two-way RM ANOVA + Sidak post hoc		<0.0001
Suppl Fig 21B	MEP C57BL/6J. -5-AzaC vs S100A9-/-	5	—	Two-way RM ANOVA + Sidak post hoc		<0.0001
Suppl Fig 21B	MEP C57BL/6J. -5-AzaC vs C57BL/6J. +5-AzaC	5	—	Two-way RM ANOVA + Sidak post hoc		0.0135
Suupl Fig 22	Serum S100A8/A9 levels in 5-AzaC–treated mice	6		Kruskal-Wallis-Test + Dunnet's post hoc	NES in suppl. table	0.0466
Suupl Fig 24 A	GO CC enrichment (upregulated genes in responding patients)	9	paired	GO over-representation (hypergeometric/Fisher's exact, one-sided) + BH-FDR	Gene Ratio in suppl. table	p values + p.adjusted in suppl. Table
Suupl Fig 24 B	GO MF enrichment (upregulated genes in responding patients)	9	paired	GO over-representation (hypergeometric/Fisher's exact, one-sided) + BH-FDR	Gene Ratio in suppl. table	p values + p.adjusted in suppl. Table
Suppl Fig 25	ssGSVA MYC targets V1: responder untreated vs responder treated	9 and 9	paired	Wilcoxon signed-rank; BH-FDR	matched-pairs rank-biserial = -0.1111	0.1925175724
Suppl Fig 25	ssGSVA MYC targets V1: responder untreated vs non-responder untreated	9 and 5	unpaired	Wilcoxon rank-sum; BH-FDR	rank-biserial = -1.1333	0.0112983455
Suppl Fig 25	ssGSVA MYC targets V1: responder untreated vs non-responder treated	9 and 5	unpaired	Wilcoxon rank-sum; BH-FDR	rank-biserial = -1.0000	0.0033534365
Suppl Fig 25	ssGSVA MYC targets V1: responder treated vs non-responder untreated	9 and 5	unpaired	Wilcoxon rank-sum; BH-FDR	rank-biserial = -1.2667	0.0328973916
Suppl Fig 25	ssGSVA MYC targets V1: responder treated vs non-responder treated	9 and 5	unpaired	Wilcoxon rank-sum; BH-FDR	rank-biserial = -1.1333	0.0112983455
Suppl Fig 25	ssGSVA MYC targets V1: non-responder untreated vs non-responder treated	5 and 5	paired	Wilcoxon signed-rank; BH-FDR	matched-pairs rank-biserial = -0.2000	0.4184922334
Suppl Fig 25	ssGSVA MYC targets V2: responder untreated vs responder treated	9 and 9	paired	Wilcoxon signed-rank; BH-FDR	matched-pairs rank-biserial = -0.5556	0.0580240199
Suppl Fig 25	ssGSVA MYC targets V2: responder untreated vs non-responder untreated	9 and 5	unpaired	Wilcoxon rank-sum; BH-FDR	rank-biserial = -1.0444	0.0051102607
Suppl Fig 25	ssGSVA MYC targets V2: responder untreated vs non-responder treated	9 and 5	unpaired	Wilcoxon rank-sum; BH-FDR	rank-biserial = -1.0889	0.0076607611
Suppl Fig 25	ssGSVA MYC targets V2: responder treated vs non-responder untreated	9 and 5	unpaired	Wilcoxon rank-sum; BH-FDR	rank-biserial = -1.3556	0.0619481514
Suppl Fig 25	ssGSVA MYC targets V2: responder treated vs non-responder treated	9 and 5	unpaired	Wilcoxon rank-sum; BH-FDR	rank-biserial = -1.1778	0.0163950718
Suppl Fig 25	ssGSVA MYC targets V2: non-responder untreated vs non-responder treated	5 and 5	paired	Wilcoxon signed-rank; BH-FDR	matched-pairs rank-biserial = -0.2000	0.5896385516
Suppl Fig 25	ssGSVA E2F targets: responder untreated vs responder treated	9 and 9	paired	Wilcoxon signed-rank; BH-FDR	matched-pairs rank-biserial = -0.3333	0.4069412169
Suppl Fig 25	ssGSVA E2F targets: responder untreated vs non-responder untreated	9 and 5	unpaired	Wilcoxon rank-sum; BH-FDR	rank-biserial = -1.0000	0.0033534365
Suppl Fig 25	ssGSVA E2F targets: responder untreated vs non-responder treated	9 and 5	unpaired	Wilcoxon rank-sum; BH-FDR	rank-biserial = -1.0444	0.0051102607
Suppl Fig 25	ssGSVA E2F targets: responder treated vs non-responder untreated	9 and 5	unpaired	Wilcoxon rank-sum; BH-FDR	rank-biserial = -1.0889	0.0076607611
Suppl Fig 25	ssGSVA E2F targets: responder treated vs non-responder treated	9 and 5	unpaired	Wilcoxon rank-sum; BH-FDR	rank-biserial = -1.1778	0.0163950718
Suppl Fig 25	ssGSVA E2F targets: non-responder untreated vs non-responder treated	5 and 5	paired	Wilcoxon signed-rank; BH-FDR	matched-pairs rank-biserial = 0.2000	0.7874064907

### Sheet: Tabelle2
Figure/Panel	Comparison	n (unit)	Design (paired?)	Test (two-sided)	Effect size	Exact P value
Suupl Fig 25	ssGSVA MYC targets V1	9 and 5	paired and unpaired	paired Wilcoxon signed-rank + unpaired Wilcoxon rank-sum; BH corrected
